# Detection of genetically modified organisms using highly multiplexed amplicon sequencing

**DOI:** 10.1101/2023.12.22.573157

**Authors:** C. Sarai Reyes-Avila, Dominique Waldvogel, Nicolas Pradervand, Sylvain Aubry, Daniel Croll

**Affiliations:** Laboratory of Evolutionary Genetics, Institute of Biology, University of Neuchâtel, CH-2000 Neuchâtel, Switzerland; Department of Evolutionary Biology and Environmental Studies, University of Zürich, Zürich, Switzerland; Agroscope. Posieux, Switzerland; Department of Plant and Microbial Biology, University of Zürich, Zürich, Switzerland; Federal Office for Agriculture, Bern, Switzerland

**Keywords:** genetically modified organisms, crops, multiplex PCR, NGS, amplicon-sequencing

## Abstract

The circulation of products based on genetically modified (GM) organisms is highly regulated by some governments having implemented strict rules on the breeding, planting, marketing, labelling, and trading of such products. To ensure compliance, accurate detection methods for GM events are necessary, along with assurance that GM material falls within relevant threshold levels. The increasing complexity and potential of undocumented GM are a growing challenge for genetic screening. In this study, we developed and assessed a highly multiplexed amplicon sequencing assay for the detection of GM events based on a microfluidics platform and next-generation sequencing (NGS). To probe GM events comprehensively, we designed a total of 230 new amplicons to cover flanking, promoter, junction and coding sequences of GM sequences. In addition, we designed and implemented parallel amplification of ribosomal and chloroplast markers to define crop species identity from potentially mixed samples. Using reference GM material of 11 crop species and multiple amplicons, we successfully detected the presence of 10 known modifications per GM event. We also find that reported flanking sequences of GM events may not be all useful for diagnostic. We assessed the assay’s potential to detect GM events in mixed samples as well as in highly diluted DNA. Finally, we performed a prospective search of potentially undocumented GM events in plant material. Our microfluidics-based amplicon GM detection approach fills important gaps in detecting potentially undocumented and complex GM events by recovering a wide range of specific amplicon sequences for evaluation. Integrating highly parallel amplicon assays in GM screening efforts should be an effective complement to aid post-market monitoring and regulatory compliance efforts.
