## Supplementary Table for "Detection of genetically modified organisms using highly multiplexed amplicon sequencing"

### Sheet: Table S1
Supplementary Table S1: Samples included for the assay validation including species, sample designation, original sample concentration and an overview how many amplicons are available for specific GMOs
All samples were standardized to 50ng/µl and by volume (50µl)							Amplicons available for screening
N° tube	Maize (Zea mays)	ng/µl	A260/A280	Volume DNA 50ng	Water volume for 50 µl final				Summary table
1	Maize 0% AOCS 0407-A (100% natural maize)	101.22	1.783	24.6987	25.3013		control		GMO PLANTS	GMO [100%]	GMO [1or 2%]	GMO [0%]	Total [|abs|]	Others []
2	Mon810 2% ERM-BF413ek 0652	277.89	1.811	8.99637	41.0036		3		Maize	10	14	1	25	2
3	BT176 1% ERM-BF411d 1443	216.019	1.802	11.5731	38.4269		NO		Soybean	8	7	1	16
4	BT11 1% ERM-BF412d 1653	208.206	1.807	12.0073	37.9927		2		Canola	10	1	1	12
5	GA21 1% ERM-BF414d 0740	132.955	1.786	18.8034	31.1966		NO		Cotton	4	1	1	6
6	NK603 1% ERM-BF415d 1310	195.312	1.808	12.8	37.2		NO		Alfalfa	NA	NA	1	1	3
7	TC1507 1% ERM-BF418c 0899	175.032	1.809	14.2831	35.7169		NO		Potato	1	NA	1	2
8	DAS 59122 1% ERM-BF424c 0768	190.192	1.814	13.1446	36.8554		1		Beetroot	1	0	1	2
9	MIR604 1% ERM-Bf423c 0403	233.994	1.819	10.684	39.316		NO		Total	34	23	7	64
10	Mon863 0.98%ERM-BF416c 0087	194.191	1.813	12.8739	37.1261		NO
11	3272 mais 0.98%ERM-BF420b 0241	188.942	1.816	13.2316	36.7684		3		Notes	Only GMO [0%]	GMO [10%]
12	98140 2% ERM-BF427c 0052	182.999	1.818	13.6613	36.3387		NO			Creeping beetroot	Maize 10
13	VCO-01981-5 1% ERM-BF438d 0024	196.302	1.821	12.7355	37.2645		NO			Linseed	Soybeen 7
14	Mir 162 100 % AOCS 1208-A	150.39	1.799	16.6234	33.3766		1			Wheat	Canola 1
15	5307 mais 100% AOCS 0411-D	164.312	1.806	15.215	34.785		NO			Riz	Cotton 1
16	Mon88017 100% AOCS 0406-D	142.04	1.801	17.6007	32.3993	with dilutions 10X, 100X, 1000X	3
17	Mon 89034 100% AOCS 0906-E	112.81	1.774	22.1612	27.8388		7
18	Mon87411 100% AOCS 0215-B	120.558	1.796	20.7369	29.2631		NO
19	DP-4114-5 1% ERM-BF439d	302.629	1.824	8.26094	41.7391		NO
20	DAS-40278-9 1% ERM-BF433c	199.392	1.81	12.5381	37.4619		NO
21	Mon87460 100% AOCS 0709-A	162.211	1.797	15.412	34.588		3
22	Mon87427 100% AOCS 0512-A	96.88	1.783	25.8051	24.1949		1
23	SYT MZIR098 100% AOCS 1114-B2	106.274	1.787	23.5241	26.4759		NO
24	Mon87403 100% AOCS 0216-A	144.818	1.793	17.263	32.737		NO
25	MYHG0JG 100% AOCS 1114-C	127.814	1.798	19.5597	30.4403		NO
	Soybean (Glycine max)	ng/ul	A260/A280	Volume DNA 50ng	Water volume for 50 µl final		8 TOTAL
26	Mon89788 100% AOCS 0906-B	158.842	1.776	15.7389	34.2611		NO
27	Soybean 0% AOCS 0906-A (100% natural soybean)	105.746	1.719	23.6416	26.3584		control
28	GTS 40-3-2 1% ERM-BF410dp	263.286	1.906	9.49538	40.5046		NO
29	356043 soja 1% ERM-BF425c	306.502	1.895	8.15655	41.8434		NO
30	305423 soja 1% ERM-BF426c	379.895	1.916	6.58077	43.4192		NO
31	Mon87708 100% AOCS 0311-A	278.432	1.815	8.97885	41.0211		NO
32	Mon87705 100% AOCS 0210-A	141.304	1.75	17.6924	32.3076		NO
33	Mon87769 100% AOCS 0809-B	125.439	1.629	19.93	30.07		NO
34	BPS-CV127-9 100% AOCS 0911-D	101.743	1.606	24.5717	25.4283		NO
35	Mon87701 100% AOCS 0809-A	129.252	1.736	19.3421	30.6579		NO
36	DAS-68416-4 1% ERM-BF432c	155.902	1.853	16.0357	33.9643		NO
37	DAS-81419-2 1% ERM-BF437d	202.258	1.837	12.3605	37.6395		NO
38	DAS-44406-6 1% ERM-BF436d	230.101	1.804	10.8648	39.1352		NO
39	GMB-151 1% ERM-BF443d	251.708	1.828	9.93214	40.0679		NO
40	SYT SYTH0H2 100% AOCS 0112-A2	195.537	1.732	12.7853	37.2147		NO
41	Mon87751 100% AOCS 0215-A	94.103	1.731	26.5666	23.4334		NO
42	A5547-127 10ug AOCS 0707-C5	59.683	1.784	41.888	8.11203		NO
43	FG72 AOCS 0610-A2	134.111	1.715	18.6413	31.3587		NO
	Canola (Brassica napus)	ng/ul	A260/A280	Volume DNA 50ng	Water volume for 50 µl final		0 TOTAL
44	Canola 0% AOCS 0306-B4 (100% natural canola)	210.627	1.624	11.8693	38.1307		control
45	Mon88302 100% AOCS 1011-A	184.229	1.598	13.5701	36.4299		NO
46	GT73 100% AOCS 0304-B	272.109	1.87	9.18749	40.8125		NO
47	DP-73496-4 1% ERM-BF434d	201.754	1.48	12.3913	37.6087		NO
48	RF3 100% AOCS 0306-C6	88.144	1.852	28.3627	21.6373		NO
49	MS8 100% AOCS 0306-F7	82.383	1.276	30.3461	19.6539		NO
50	Topas 19/2 100% AOCS 0711-D3	190.481	1.884	13.1247	36.8753		NO
51	T45 100% AOCS 0208-A5	148.067	1.841	16.8842	33.1158		NO
52	MS1 100% AOCS 0711-A3	175.649	1.843	14.2329	35.7671		NO
53	MS11 100% AOCS 1116-A3	74.114	1.804	33.7318	16.2682		NO
54	RF1 100% AOCS 0711-B3	104.871	1.799	23.8388	26.1612		NO
55	RF2 100% AOCS 0711-C3	285.336	1.876	8.7616	41.2384		NO
	Potato (Solanum tuberosum)	ng/ul	A260/A280	Volume DNA 50ng	Water volume for 50 µl final		0 TOTAL
56	EH92-527-1 0% ERM-BF421a (100% natural potato)	79.894	1.822	31.2915	18.7085		control
57	EH92-527-1 100% ERM-BF421b	497.39	2.077	5.02624	44.9738		NO
	Beetroot (Beta vulgaris)	ng/ul	A260/A280	Volume DNA 50ng	Water volume for 50 µl final		0 TOTAL
58	Beetroot 0% AOCS 1206-A (100% natural beetroot)	79.703	1.755	31.3664	18.6336		control
59	H7-1 100% AOCS 1206-B	95.382	1.831	26.2104	23.7896		NO
	Cotton (Gossypium sp)	ng/ul	A260/A280	Volume DNA 50ng	Water volume for 50 µl final		0 TOTAL
60	Cotton 0% AOCS 0804-A (100% natural cotton)	356.498	1.832	7.01266	42.9873		control
61	Cotton Mon1445 100% AOCS 0804-B	368.94	1.772	6.77617	43.2238		NO
62	Cotton Mon531 100% AOCS 0804-C	367.847	1.798	6.7963	43.2037		NO
63	Cotton Mon15985-7 100% AOCS 0804-D	539.814	1.785	4.63122	45.3688		9
64	Cotton Mon88913 100% AOCS 0906-D	302.467	1.733	8.26536	41.7346		NO
65	Cotton GHB-119 1% ERM-BF428b	396.115	1.763	6.3113	43.6887		NO
	Luzerne/Alfalfa (medicago sativa)	ng/ul	A260/A280	Volume DNA 50ng	Water volume for 50 µl final		0 TOTAL
66	Luzerne 0% 399329-3 (100% natural alfalfa)	137.561	1.834	18.1738	31.8262		control
67	Luzerne J101 Alfafa	73.851	1.77	33.8519	16.1481		NO
68	Luzerne J163 Alfafa	68.265	1.706	36.622	13.378		NO
69	Luzerne KK179 Alfafa	32.017	1.691	below 50ng			NO
	Creeping beetroot (Agrostis stolonifera)	ng/ul	A260/A280	Volume DNA 50ng	Water volume for 50 µl final		0 TOTAL
70	Agrostis 0% 399322-7 (100% natural Agrostis)	514.719	1.846	4.85702	45.143		control
	Linseed/Flax (in french "Lin")	ng/ul	A260/A280	Volume DNA 50ng	Water volume for 50 µl final		0 TOTAL
71	Linseed 0% AOCS 0304-A (100% natural linseed)	99.273	1.239	25.1831	24.8169		control
	Wheat	ng/ul	A260/A280	Volume DNA 50ng	Water volume for 50 µl final		0 TOTAL
72	Blé 0% (100% natural wheat)	364.689	1.826	6.85516	43.1448		control
	Rice (Oryza sativa)	ng/ul	A260/A280	Volume DNA 50ng	Water volume for 50 µl final		0 TOTAL
73	Riz 0% (100% natural rice)	11.379	1.309	below 50ng			control
	Maize (Zea mays)	ng/ul	A260/A280	Volume DNA 50ng	Water volume for 50 µl final		0 TOTAL
74	Mon810 10% ERM-BF413 gk 0968	273.805	1,828	9.13059	40.8694		3
75	TC1507 10% ERM-BF418d 1218	157.663	1,795	15.8566	34.1434		NO
76	Mir604 10% ERM-BF423d 0472	89.542	1,789	27.9199	22.0801		NO
77	Mon863 9.8% ERM-BF416d 0060	225.981	1,818	11.0629	38.9371		NO
78	3272 9.8% ERM-Bf420c 0309	188.257	1,824	13.2797	36.7203		3
79	98140 10% ERM-BF427d 0236	235.741	1,829	10.6049	39.3951		0
80	VCO-1981 10% ERM-BF438e 0034	180.224	1,828	13.8716	36.1284		NO
81	4114 10% ERM-BF439e 0011	263.777	1,833	9.4777	40.5223		NO
82	DAS-40278-9 10% ERM-BF433d 0193	162.098	1,828	15.4228	34.5772		NO
83	59122 10% ERM-BF424d 1241	111.57	1,831	22.4075	27.5925		1
	Soybean (Glycine max)	ng/ul	A260/A280	Volume DNA 50ng	Water volume for 50 µl final		4 TOTAL
84	GTS 40-3-2 10% ERM-BF410ep 1217	207.298	1,901	12.0599	37.9401		NO
85	305423 10% ERM-BF426d 0763	309.656	1,893	8.07348	41.9265		NO
86	356043 10% ERM-BF425d 0314	194.307	1,874	12.8662	37.1338		NO
87	DAS-68416-4 10% ERM-BF432d 0219	184.287	1,897	13.5658	36.4342		NO
88	DAS-81419-2 10% ERM-BF437e 0029	271.62	1,917	9.20404	40.796		NO
89	DAS-44406-6 10% ERM-BF436e 0113	243.047	1,897	10.2861	39.7139		NO
90	GMB151 10% ERM-BF443e 8	226.17	1,891	11.0536	38.9464		NO
	Canola (Brassica napus)	ng/ul	A260/A280	Volume DNA 50ng	Water volume for 50 µl final		Total 0
91	DP-73496-4 10% ERM-BF434e 0018	165.684	1,656	15.089	34.911		NO
	Cotton (Gossypium sp)	ng/ul	A260/A280	Volume DNA 50ng	Water volume for 50 µl final		Total 0
92	GHB119 10% ERM-BF428c 0196	426.005	1,722	5.86848	44.1315		NO
						TOTAL	16

### Sheet: Table S2
Supplementary Table S2: Overview of main GMO events covered by multiple regions and the consensus sequence ID (see Supplementary File S3)
Event	Region	Sequence ID	GMO percentage	Dilutions GMO
MON810	3'_MON00810	Arulandhu__cns_3'Maize_MON-00810-6_vs_3'Maize_MON-00810-6_2op_rep1	0.1	0.02
MON810	5'_MON00810	Arulandhu__cns_5'Maize_MON-00810-6_vs_5'Maize_MON-00810-6_2op_rep1	0.1	0.02
MON810	hsp70_MON00810	Arulandhu__cns_hsp70_MON-00810-6_vs_Hsp70_MON-89034-3_vs_hsp70_MON-87427-7_rep1	0.1	0.02
BT11	BT11_Plasmid1	Arulandhu__Plasmid1_SYN-BT011-1_rep1	0.01	NA
BT11	Plasmid2	Arulandhu__Plasmid2_SYN-BT011-1	0.01	NA
DAS59122	DAS59122	portugene__DL476427.1CORNEVENTDAS-59122-7ANDMETHODSFORDETECTIONTHEREOF_rep1	0.1	0.01
SYN3272	PEPC9-intron	Arulandhu__PEPC9-intron-MAIZE_NOSIWSS_SYN-E3272-5_rep1	0.098	0.0098
SYN3272	amy797E	Arulandhu__amy797E_NOSWISS_SYN-E3272_rep1	0.098	0.0098
SYN3272	T35S-CaMV	Arulandhu__cnsIDENTICAL_T35_NOSWISS_KY964325_vs_T35S-CaMV_NOSWISS_SYN-E3272-5	0.098	0.0098
MIR162	Vip3Aa20	Arulandhu__Vip3Aa20_SYN-IR162-4_rep1	1	NA
MON88017	3'_MON88017	Arulandhu__3'Maize_MON-88017-3	1	NA
MON88017	5'_MON88017	Arulandhu__5'Maize_MON-88017-3	1	NA
MON88017	P-ract_MON88017	Arulandhu__P-ract_MON-88017-3_rep1	1	NA
MON88017	wtCAB_MON88017	Arulandhu__cnsIDENTICAL_LTa.Ihcbl_MON-89034-3_vs_wtCAB_MON-88017-3	1	NA
MON88017	tahsp17_MON88017	Arulandhu__cnsIDENTICAL_tahsp17_MON-88017-3_vs_T-Hsp_MON-89034-3	1	NA
MON88017	cry3Bb1_MON88017	Arulandhu__cry3Bb1_MON-88017-3_rep1	1	NA
MON89034	3'_MON89034	Arulandhu__3'Maize_MON-89034-3_rep1	1	NA
MON89034	Zm-CTP2	Arulandhu__Zm_CTP2_MON-89034-3	1	NA
MON89034	5'_MON89034	Arulandhu__cnsIDENTICAL_5'Maize_MON-89034-3_vs_5'plant_MON-87460-4_rep1	1	NA
MON89034	LTa.Ihcbl	Arulandhu__cnsIDENTICAL_LTa.Ihcbl_MON-89034-3_vs_wtCAB_MON-88017-3	1	NA
MON89034	tahsp17	Arulandhu__cnsIDENTICAL_tahsp17_MON-88017-3_vs_T-Hsp_MON-89034-3	1	NA
MON89034	hsp70_MON89034	Arulandhu__cns_hsp70_MON-00810-6_vs_Hsp70_MON-89034-3_vs_hsp70_MON-87427-7_rep1	1	NA
MON87460	3'_MON87460	Arulandhu__3'plant_MON-87460-4_rep1	1	NA
MON87460	5'_MON87460	Arulandhu__cnsIDENTICAL_5'Maize_MON-89034-3_vs_5'plant_MON-87460-4_rep1	1	NA
MON87460	cspB	Arulandhu__cspB_MON-87460-4	1	NA
MON87427	hsp70_MON87427	Arulandhu__cns_hsp70_MON-00810-6_vs_Hsp70_MON-89034-3_vs_hsp70_MON-87427-7_rep1	1	NA
MON15985	3'_MON15985	Arulandhu__3'Cotton_MON-15985-7_rep1	1	NA
MON15985	5'_MON15983	Arulandhu__5'Cotton_MON-15985-7_2op	1	NA
MON15985	5'_MON15984	Arulandhu__5'Cotton_MON-15985-7_3op	1	NA
MON15985	5'_MON15985	Arulandhu__5'Cotton_MON-15985-7_rep1	1	NA
MON15985	7S3'UTR	Arulandhu__7S3'UTR_MON-15985-7	1	NA
MON15985	Chloroplast	Arulandhu__Chloroplast_MON-15985-7_rep1	1	NA
MON15985	Cotton_MON15985-7	Arulandhu__Cotton_MON-15985-7_rep1	1	NA
MON15985	OriV	Arulandhu__OriV_MON-15985-6	1	NA
